# Genomic and regulatory basis of adaptation in Cameroonian Gudali and Simgud Cattle

**DOI:** 10.1101/2025.10.13.680102

**Authors:** Youchahou Poutougnigni Matenchi, Matthew Hegarty

## Abstract

**Background:** Gudali, a West and Central African shorthorn zebu renowned for its dual-purpose potential, is a key genetic resource in regional livestock production. It has recently been used in major crossbreeding programs, notably with Italian Simmental, to produce the Simgud hybrid. These initiatives aim to combine the exceptional adaptive traits of Gudali with the superior productive performance of Simmental. However, the genomic impact of such crossbreeding on both adaptation and performance remains poorly understood. In this study, we investigated candidate signatures of selection and their associations with quantitative trait loci (QTL) and functionally important genes in the genomes of Gudali and Simgud. Our findings provide insights to guide reasoned, targeted breeding strategies that enhance productivity in tropical environments while preserving adaptive potential.

**Results:** From a dataset of 539 Gudali and 139 Simgud genotyped with the GeneSeek GGP+ Bovine 100K array, we performed a two-step imputation to whole genome and used the resulting dataset to detect candidate selection signatures using Tajima’s D, the integrated haplotype score (iHS), the fixation index (F_ST_), and the cross-population extended haplotype homozygosity (XP-EHH). Combining the identified regions under selection, together with gene expression and quantitative trait loci (QTL) databases, we further investigated the genomic targets of natural and artificial selection to identify functional candidate genes underlying adaptation mechanisms. In general, the regions under selection were associated mainly with immunity, food scarcity, thermotolerance and various production traits as important selection targets. For instance, signals detected on BTA5 and BTA7 shared between Gudali and Simgud harbored many olfactory genes (OR2O2, OR7A94, OR7H5P) and taste receptors in Simgud (TAS2R42 and TAS2R46) essential to detect forages and predators in grazing lands. Analyzing 27 tissues, we found that the genes within the regions under selection were mostly enriched for those overexpressed in testis, lung, kidney and hypothalamus.

**Conclusion:** By integrating signatures of selection with information from QTL and gene expression, we identified four genes whose relevance was supported not only by selection signals but by additional functional evidence. For instance, GAB2 for response to trypanosome infection and EYA1 associated with heat/drought adaptation, both needed to thrive in challenging tropical environments.
