## Supplementary material for "Genomic and regulatory basis of adaptation in Cameroonian Gudali and Simgud Cattle": Suppl. table 1

metrics	BTA	peak_start	peak_end	qtl_start	qtl_end	qtl_name
xpehh	14	34766569	35012294	34950626	34950630	Dry matter intake QTL (183794)
	16	56611544	56771917	56636488	56636492	Milk protein percentage QTL (253330)
	16	56611544	56771917	56683191	56683195	Conception rate QTL (177187)
	20	4276182	4309319	4278492	4278496	Metabolic body weight QTL (189201)
	20	4276182	4309319	4284309	4284313	Metabolic body weight QTL (187007)
	20	4276182	4309319	4306574	4306578	Metabolic body weight QTL (188835)
	20	65238206	65327978	65282834	65282838	Milk protein percentage QTL (176158)
	20	65238206	65327978	65321360	65321364	Milk protein percentage QTL (176120)
	21	46163787	46296002	46209353	46209357	Milk kappa-casein percentage QTL (15786)
	29	17691538	17739396	17695589	17695593	Bovine tuberculosis susceptibility QTL (96606)
	29	17691538	17739396	17700378	17700382	Dry matter intake QTL (56561)
	9	42909961	43048057	42960378	42960382	Milk mid-infrared spectra QTL (173255)
Gudali_iHS		peak_start	peak_end	qtl_start	qtl_end	qtl_name
	1	115526583	115676498	115539331	115539335	Milk yield QTL (220148)
	1	115526583	115676498	115539331	115539335	Milk protein yield QTL (220149)
	1	115765301	115847195	115809675	115809679	Methane production QTL (223408)
	1	155669221	155974834	155756816	155756820	Residual feed intake QTL (23639)
	1	155669221	155974834	155756816	155756820	Calving ease QTL (38996)
	1	155669221	155974834	155756816	155756820	Dairy form QTL (38997)
	1	155669221	155974834	155756816	155756820	Pregnancy rate QTL (38998)
	1	155669221	155974834	155756816	155756820	Foot angle QTL (38999)
	1	155669221	155974834	155756816	155756820	Milk fat percentage QTL (39000)
	1	155669221	155974834	155756816	155756820	Milk fat yield QTL (39001)
	1	155669221	155974834	155756816	155756820	Net merit QTL (39002)
	1	155669221	155974834	155756816	155756820	Length of productive life QTL (39003)
	1	155669221	155974834	155756816	155756820	Milk protein percentage QTL (39004)
	1	155669221	155974834	155756816	155756820	Milk protein yield QTL (39005)
	1	155669221	155974834	155756816	155756820	Rear leg placement - side view QTL (39006)
	1	155669221	155974834	155756816	155756820	Calving ease QTL (39007)
	1	155669221	155974834	155756816	155756820	Somatic cell score QTL (39008)
	1	155669221	155974834	155756816	155756820	Stillbirth QTL (39009)
	1	155669221	155974834	155756816	155756820	Strength QTL (39010)
	1	155669221	155974834	155756816	155756820	Teat length QTL (39011)
	1	155669221	155974834	155756816	155756820	Udder cleft QTL (39012)
	1	155669221	155974834	155837016	155837020	First service conception QTL (212093)
	1	155669221	155974834	155837016	155837020	Inseminations per conception QTL (212451)
	1	155669221	155974834	155854116	155854120	Intestinal atresia QTL (263203)
	1	155669221	155974834	155875971	155875975	Milk kappa-casein percentage QTL (112841)
	1	155669221	155974834	155880918	155880922	Milk kappa-casein percentage QTL (112842)
	23	8038702	8103193	8056350	8056354	Marbling score QTL (232813)
	24	55841983	55903947	55864486	55864490	Milk kappa-casein percentage QTL (113636)
	24	55841983	55903947	55864486	55864490	Milk glycosylated kappa-casein percentage QTL (116817)
	24	55841983	55903947	55890704	55890708	Milk kappa-casein percentage QTL (113637)
	24	55841983	55903947	55890704	55890708	Milk glycosylated kappa-casein percentage QTL (116818)
	24	55841983	55903947	55895505	55895509	Tenderness score QTL (229499)
	24	55841983	55903947	55895505	55895509	Connective tissue amount QTL (234784)
	5	57674065	57683913	57677071	57677075	Milk fat yield QTL (14904)
	5	57674065	57683913	57677071	57677075	Coat color QTL (37337)
	5	57674065	57683913	57677071	57677075	Sole ulcer QTL (261613)
	5	57674065	57683913	57678273	57678277	Somatic cell count QTL (154911)
	6	4903949	5360037	4910571	4910575	Maturity rate QTL (65462)
	6	4903949	5360037	4914795	4914799	Maturity rate QTL (65463)
	6	4903949	5360037	4922084	4922088	Milk riboflavin content QTL (64016)
	6	4903949	5360037	4924461	4924465	Maturity rate QTL (65472)
	6	4903949	5360037	4927838	4927842	Milk riboflavin content QTL (64017)
	6	4903949	5360037	4976642	4976646	Maturity rate QTL (65459)
	6	4903949	5360037	4983852	4983856	Maturity rate QTL (65465)
	6	4903949	5360037	5031552	5031556	Maturity rate QTL (65458)
	6	4903949	5360037	5065923	5065927	Maturity rate QTL (65464)
	6	4903949	5360037	5087054	5087058	Milk tridecylic acid content QTL (155954)
	6	4903949	5360037	5087060	5087064	Milk tridecylic acid content QTL (155953)
	6	4903949	5360037	5103285	5103289	Maturity rate QTL (65460)
	6	4903949	5360037	5108531	5108535	Maturity rate QTL (65461)
	6	4903949	5360037	5156550	5156554	Maturity rate QTL (65466)
	6	4903949	5360037	5298875	5298879	Shear force QTL (225850)
	7	10384261	10433083	10385312	10385316	Marbling score QTL (231782)
	7	40173732	40182100	40179347	40179351	Age at puberty QTL (29963)
	7	40173732	40182100	40179347	40179351	Facial pigmentation QTL (37409)
	9	71806691	71843460	71807475	71807479	Non-return rate QTL (15296)
Simgud_iHS		peak_start	peak_end	qtl_start	qtl_end	qtl_name
	1	115769662	115821790	115809675	115809679	Methane production QTL (223408)
	1	140060595	140166434	140164748	140164752	Body depth QTL (38916)
	1	140060595	140166434	140164748	140164752	Calving ease QTL (38917)
	1	140060595	140166434	140164748	140164752	Dairy form QTL (38918)
	1	140060595	140166434	140164748	140164752	Pregnancy rate QTL (38919)
	1	140060595	140166434	140164748	140164752	Stillbirth QTL (38920)
	1	140060595	140166434	140164748	140164752	Net merit QTL (38921)
	1	140060595	140166434	140164748	140164752	Length of productive life QTL (38922)
	1	140060595	140166434	140164748	140164752	Rear leg placement - side view QTL (38923)
	1	140060595	140166434	140164748	140164752	Calving ease QTL (38924)
	1	140060595	140166434	140164748	140164752	Somatic cell score QTL (38925)
	1	140060595	140166434	140164748	140164752	Stillbirth QTL (38926)
	20	14838139	14862179	14842826	14842830	Heel depth QTL (313208)
	22	31593548	31935449	31650562	31650566	White spotting QTL (181680)
	22	31593548	31935449	31650562	31650566	White spotting QTL (181695)
	22	31593548	31935449	31650564	31650568	White spotting QTL (181658)
	22	31593548	31935449	31650564	31650568	White spotting QTL (181681)
	22	31593548	31935449	31651378	31651382	Hoof and leg disorders QTL (122490)
	22	31593548	31935449	31651378	31651382	White spotting QTL (181652)
	22	31593548	31935449	31651378	31651382	White spotting QTL (181678)
	22	31593548	31935449	31651403	31651407	White spotting QTL (181657)
	22	31593548	31935449	31651403	31651407	White spotting QTL (181682)
	22	31593548	31935449	31654522	31654526	Hoof and leg disorders QTL (122499)
	22	31593548	31935449	31655674	31655678	White spotting QTL (181684)
	22	31593548	31935449	31662024	31662028	White spotting QTL (181683)
	22	31593548	31935449	31664724	31664728	White spotting QTL (181653)
	22	31593548	31935449	31664724	31664728	White spotting QTL (181679)
	22	31593548	31935449	31687385	31687389	White spotting QTL (181686)
	22	31593548	31935449	31689015	31689019	White spotting QTL (181685)
	22	31593548	31935449	31692813	31692817	White spotting QTL (181687)
	22	31593548	31935449	31694099	31694103	White spotting QTL (181692)
	22	31593548	31935449	31702895	31702899	White spotting QTL (181693)
	22	31593548	31935449	31719848	31719852	White spotting QTL (181690)
	22	31593548	31935449	31723625	31723629	Milk fat yield QTL (26090)
	22	31593548	31935449	31723625	31723629	White spotting QTL (166822)
	22	31593548	31935449	31731248	31731252	White spotting QTL (181691)
	22	31593548	31935449	31735100	31735104	White spotting QTL (181689)
	22	31593548	31935449	31745328	31745332	White spotting QTL (181694)
	22	31593548	31935449	31755403	31755407	White spotting QTL (181688)
	22	31593548	31935449	31770197	31770201	White spotting QTL (181654)
	22	31593548	31935449	31790062	31790066	White spotting QTL (166869)
	22	31593548	31935449	31840177	31840181	White spotting QTL (181656)
	22	31593548	31935449	31849599	31849603	Bovine tuberculosis susceptibility QTL (96537)
	22	31593548	31935449	31857955	31857959	Bovine tuberculosis susceptibility QTL (96546)
	22	31593548	31935449	31868046	31868050	Bovine tuberculosis susceptibility QTL (96547)
	22	31593548	31935449	31876274	31876278	Bovine tuberculosis susceptibility QTL (96538)
	22	31593548	31935449	31932627	31932631	Shear force QTL (226844)
	22	31593548	31935449	31934023	31934027	Shear force QTL (226859)
	3	13290226	13303347	13291493	13291497	Milk protein percentage QTL (105992)
	3	13290226	13303347	13295748	13295752	Shear force QTL (225393)
	3	13290226	13303347	13301432	13301436	Milk protein percentage QTL (105994)
	3	13290226	13303347	13302224	13302228	Shear force QTL (225395)
	3	13290226	13303347	13302511	13302515	Shear force QTL (225383)
	3	13304275	13368735	13310373	13310377	Milk protein percentage QTL (105995)
	3	13304275	13368735	13323228	13323232	Milk protein percentage QTL (105996)
	5	47759148	47888834	47766487	47766491	Inhibin level QTL (71248)
	5	47759148	47888834	47771000	47771004	Inhibin level QTL (71249)
	5	47759148	47888834	47775762	47775766	Inhibin level QTL (71244)
	5	47759148	47888834	47779785	47779789	Inhibin level QTL (71240)
	5	47759148	47888834	47779785	47779789	First service conception QTL (212140)
	5	47759148	47888834	47779785	47779789	Inseminations per conception QTL (212556)
	5	47759148	47888834	47795733	47795737	Inhibin level QTL (71241)
	5	47759148	47888834	47798305	47798309	Inhibin level QTL (71243)
	5	47759148	47888834	47805699	47805703	Inhibin level QTL (71242)
	5	47759148	47888834	47810528	47810532	Inhibin level QTL (71245)
	5	47759148	47888834	47813891	47813895	Pregnancy rate QTL (61991)
	5	47759148	47888834	47813891	47813895	Inhibin level QTL (71246)
	5	47759148	47888834	47823656	47823660	Pregnancy rate QTL (61992)
	5	47759148	47888834	47834872	47834876	Inhibin level QTL (71239)
	5	47759148	47888834	47839894	47839898	Pregnancy rate QTL (61993)
	5	47759148	47888834	47839894	47839898	Inhibin level QTL (71237)
	5	47759148	47888834	47846030	47846034	Stature QTL (16277)
	5	47759148	47888834	47846030	47846034	Body weight QTL (24524)
	5	47759148	47888834	47846030	47846034	Interval to first estrus after calving QTL (30116)
	5	47759148	47888834	47846030	47846034	Interval to first estrus after calving QTL (30334)
	5	47759148	47888834	47846030	47846034	Udder cleft QTL (137194)
	5	47759148	47888834	47846030	47846034	Teat thickness QTL (137195)
	5	47759148	47888834	47866067	47866071	Inhibin level QTL (71290)
	5	47759148	47888834	47871223	47871227	Inhibin level QTL (71277)
	6	4910894	5420292	4914795	4914799	Maturity rate QTL (65463)
	6	4910894	5420292	4922084	4922088	Milk riboflavin content QTL (64016)
	6	4910894	5420292	4924461	4924465	Maturity rate QTL (65472)
	6	4910894	5420292	4927838	4927842	Milk riboflavin content QTL (64017)
	6	4910894	5420292	4976642	4976646	Maturity rate QTL (65459)
	6	4910894	5420292	4983852	4983856	Maturity rate QTL (65465)
	6	4910894	5420292	5031552	5031556	Maturity rate QTL (65458)
	6	4910894	5420292	5065923	5065927	Maturity rate QTL (65464)
	6	4910894	5420292	5087054	5087058	Milk tridecylic acid content QTL (155954)
	6	4910894	5420292	5087060	5087064	Milk tridecylic acid content QTL (155953)
	6	4910894	5420292	5103285	5103289	Maturity rate QTL (65460)
	6	4910894	5420292	5108531	5108535	Maturity rate QTL (65461)
	6	4910894	5420292	5156550	5156554	Maturity rate QTL (65466)
	6	4910894	5420292	5298875	5298879	Shear force QTL (225850)
	7	10287261	10319408	10290518	10290522	Marbling score QTL (231817)
	7	10381997	10436556	10385312	10385316	Marbling score QTL (231782)
	7	60586934	60761559	60590633	60590637	Inseminations per conception QTL (212616)
	7	60586934	60761559	60658524	60658528	Milk kappa-casein percentage QTL (111010)
	7	60586934	60761559	60658524	60658528	Milk unglycosylated kappa-casein percentage QTL (119051)
	7	60586934	60761559	60666716	60666720	Milk kappa-casein percentage QTL (110877)
	7	60586934	60761559	60666716	60666720	Milk unglycosylated kappa-casein percentage QTL (118703)
	7	60586934	60761559	60668103	60668107	Milk kappa-casein percentage QTL (112363)
	7	60586934	60761559	60668103	60668107	Milking speed QTL (157626)
	7	60586934	60761559	60668103	60668107	Body weight QTL (164432)
	7	60586934	60761559	60671074	60671078	Milk kappa-casein percentage QTL (112364)
	7	60586934	60761559	60676062	60676066	Milk kappa-casein percentage QTL (110878)
	7	60586934	60761559	60676062	60676066	Milk unglycosylated kappa-casein percentage QTL (118704)
	7	60586934	60761559	60688280	60688284	Milk kappa-casein percentage QTL (110879)
	7	60586934	60761559	60688280	60688284	Milk unglycosylated kappa-casein percentage QTL (118705)
	7	60586934	60761559	60693551	60693555	Milk kappa-casein percentage QTL (110880)
	7	60586934	60761559	60693551	60693555	Milk unglycosylated kappa-casein percentage QTL (118706)
	7	60586934	60761559	60696618	60696622	Milk kappa-casein percentage QTL (111027)
	7	60586934	60761559	60696618	60696622	Milk unglycosylated kappa-casein percentage QTL (119046)
	7	60586934	60761559	60707193	60707197	Milk kappa-casein percentage QTL (110881)
	7	60586934	60761559	60707193	60707197	Milk unglycosylated kappa-casein percentage QTL (118707)
	8	104714623	104820170	104815424	104815428	Dairy form QTL (43817)
	8	104714623	104820170	104815424	104815428	Pregnancy rate QTL (43818)
	8	104714623	104820170	104815424	104815428	Milk fat percentage QTL (43819)
	8	104714623	104820170	104815424	104815428	Net merit QTL (43820)
	8	104714623	104820170	104815424	104815428	Length of productive life QTL (43821)
	8	104714623	104820170	104815424	104815428	Milk protein percentage QTL (43822)
	8	104714623	104820170	104815424	104815428	Rear leg placement - side view QTL (43823)
	8	104714623	104820170	104815424	104815428	Teat placement QTL (43824)
	8	104714623	104820170	104815424	104815428	Calving ease QTL (43825)
	8	104714623	104820170	104815424	104815428	Stillbirth QTL (43826)
	8	104714623	104820170	104815424	104815428	Udder cleft QTL (43827)
