## Supplemental Table 2 for "Genomic and regulatory basis of adaptation in Cameroonian Gudali and Simgud Cattle"

### Sheet: Sheet1
Category	Term	Genes	Count	List Total	Pop Hits	Pop Total	P-Value	Benjamini	Fold Enrichment	Bonferroni	FDR	Fisher Exact
GOTERM_BP_DIRECT	detection of chemical stimulus involved in sensory perception of bitter taste	0.1579	3	16	37	19896	0.000348	0.0185	100.82	0.0345	0.0185	3.26e-06
GOTERM_BP_DIRECT	sensory perception of taste	0.1579	3	16	38	19896	0.000367	0.0185	98.17	0.0364	0.0185	3.54e-06
GOTERM_BP_DIRECT	G protein-coupled receptor signaling pathway	0.2632	5	16	1486	19896	0.0217	0.732	4.18	0.891	0.732	0.00502
GOTERM_BP_DIRECT	chondrocyte differentiation	0.1053	2	16	48	19896	0.0356	0.899	51.81	0.974	0.899	0.000669
