## Supplemental Table 3 for "Genomic and regulatory basis of adaptation in Cameroonian Gudali and Simgud Cattle"

### Sheet: Sheet1
Category	Term	Genes	Count	List Total	Pop Hits	Pop Total	P-Value	Benjamini	Fold Enrichment	Bonferroni	FDR	Fisher Exact
KEGG_PATHWAY	Taste transduction	0.1579	3	8	83	9569	0.00152	0.0167	43.23	0.0166	0.0167	3.42e-05
