## Supplemental Table 4 for "Genomic and regulatory basis of adaptation in Cameroonian Gudali and Simgud Cattle"

FST result
BTA	bin_start	bin_end	fst_score	genes
2	70100000	70200000	0.341433	NA
2	70125000	70225000	0.346274	LOC100138575
2	70150000	70250000	0.334334	LOC100138575
2	70175000	70275000	0.346057	LOC100138575
2	70200000	70300000	0.351301	LOC100138575
2	70225000	70325000	0.362537	NA
2	70250000	70350000	0.382125	LOC107131426
2	70275000	70375000	0.359346	LOC107131426
2	70300000	70400000	0.334708	LOC107131426
2	70325000	70425000	0.330046	LOC107131426
5	47425000	47525000	0.335275	GRIP1, HELB, LOC783726
5	47450000	47550000	0.356089	GRIP1, HELB, LOC783726
5	47475000	47575000	0.371412	GRIP1, HELB, IRAK3, LOC783726
5	47500000	47600000	0.369643	HELB, IRAK3, LOC783726, TRNAK-CUU
5	47525000	47625000	0.375136	IRAK3, TRNAK-CUU
5	47550000	47650000	0.405219	IRAK3, LOC107132486, TMBIM4, TRNAK-CUU
5	47575000	47675000	0.409547	IRAK3, LLPH, LOC107132486, TMBIM4, TRNAK-CUU
5	47600000	47700000	0.39811	IRAK3, LLPH, LOC107132486, TMBIM4
5	47625000	47725000	0.383091	IRAK3, LLPH, LOC107132486, TMBIM4
5	47650000	47750000	0.333096	LLPH, TMBIM4
5	47675000	47775000	0.351236	NA
5	47700000	47800000	0.390026	LOC100848387
5	47725000	47825000	0.411049	HMGA2, LOC100848387
5	47750000	47850000	0.438273	HMGA2, LOC100848387
5	47775000	47875000	0.434559	HMGA2, LOC100848387
5	47800000	47900000	0.403361	HMGA2
5	47825000	47925000	0.345771	HMGA2
5	48375000	48475000	0.378076	MSRB3
5	48400000	48500000	0.443543	MSRB3
5	48425000	48525000	0.494955	MSRB3
5	48450000	48550000	0.526987	LEMD3, LOC112446701, MSRB3
5	48475000	48575000	0.525594	LEMD3, LOC112446701, MSRB3
5	48500000	48600000	0.522432	LEMD3, LOC112446701, MSRB3
5	48525000	48625000	0.52233	LEMD3, LOC112446701
5	48550000	48650000	0.5252	LEMD3
5	48575000	48675000	0.516636	LEMD3
5	48600000	48700000	0.498433	LEMD3, WIF1
5	48625000	48725000	0.488131	MIR2429, WIF1
5	48650000	48750000	0.467855	MIR2429, WIF1
5	48675000	48775000	0.438365	LOC112446919, MIR2429, WIF1
5	48700000	48800000	0.374764	LOC112446919, MIR2429, WIF1
7	50075000	50175000	0.338415	CTNNA1, LOC101905033
7	50100000	50200000	0.342401	CTNNA1, LOC101905033, LRRTM2
7	50125000	50225000	0.342995	CTNNA1, LOC101905033, LRRTM2
7	50150000	50250000	0.343383	CTNNA1, LOC101905033, LRRTM2
7	50175000	50275000	0.343089	CTNNA1, LRRTM2, SIL1
7	50200000	50300000	0.346891	CTNNA1, LOC101905788, SIL1
7	50225000	50325000	0.35262	CTNNA1, LOC101905788, LOC112447427, SIL1
7	50250000	50350000	0.355942	CTNNA1, LOC101905788, LOC112447427, SIL1
7	50275000	50375000	0.35986	LOC101905788, LOC112447427, SIL1
7	50300000	50400000	0.361358	LOC112447427, SIL1
7	50325000	50425000	0.361114	SIL1
7	50350000	50450000	0.359436	LOC112447426, SIL1
7	50375000	50475000	0.352825	LOC112447426, SIL1
7	50400000	50500000	0.350108	LOC112447426, SIL1
7	50425000	50525000	0.347988	LOC112447426, SIL1
7	50450000	50550000	0.347868	LOC112447426, SIL1
7	50475000	50575000	0.348817	SIL1
7	50500000	50600000	0.349103	LOC112447601, MATR3, SIL1, SNHG4
7	50525000	50625000	0.349042	LOC112447601, MATR3, SNHG4
7	50550000	50650000	0.348757	LOC112447601, MATR3, PAIP2, SLC23A1, SNHG4
7	50575000	50675000	0.348822	LOC112447601, MATR3, MZB1, PAIP2, PROB1, SLC23A1, SNHG4, SPATA24
7	50600000	50700000	0.348821	DNAJC18, MATR3, MZB1, PAIP2, PROB1, SLC23A1, SPATA24
7	50625000	50725000	0.347642	DNAJC18, ECSCR, MZB1, PAIP2, PROB1, SLC23A1, SPATA24
7	50650000	50750000	0.346269	DNAJC18, ECSCR, MZB1, PROB1, SLC23A1, SMIM33, SPATA24, TMEM173
7	50675000	50775000	0.345697	DNAJC18, ECSCR, SMIM33, SPATA24, TMEM173
7	50700000	50800000	0.344798	DNAJC18, ECSCR, SMIM33, TMEM173, UBE2D2
7	50725000	50825000	0.343464	ECSCR, SMIM33, TMEM173, UBE2D2
7	50750000	50850000	0.342431	UBE2D2
7	50775000	50875000	0.334474	CXXC5, LOC112447430, UBE2D2
7	51100000	51200000	0.324991	NRG2
7	51825000	51925000	0.328137	LOC100847114, LOC100847156, LOC104968501, LOC112447440, PCDHA13, PCDHA3, ZMAT2
7	51850000	51950000	0.338326	LOC100847114, LOC100847156, LOC104968501, LOC112447439, LOC112447440, PCDHA13, PCDHA3
7	51875000	51975000	0.333644	LOC100847114, LOC100847156, LOC104968501, LOC112447437, LOC112447438, LOC112447439, LOC112447440, PCDHA13, PCDHA3
12	29050000	29150000	0.375162	FRY
12	29075000	29175000	0.428408	FRY
12	29100000	29200000	0.463412	NA
12	29125000	29225000	0.482234	RXFP2
12	29150000	29250000	0.47593	RXFP2
12	29175000	29275000	0.476538	RXFP2
12	29200000	29300000	0.469523	RXFP2
12	29225000	29325000	0.460331	RXFP2
12	29250000	29350000	0.448287	RXFP2
12	29275000	29375000	0.425479	NA
12	29300000	29400000	0.407842	NA
12	29325000	29425000	0.385001	NA
12	29350000	29450000	0.389315	NA
12	29375000	29475000	0.398027	NA
12	29400000	29500000	0.388288	NA
12	29425000	29525000	0.414861	NA
12	29450000	29550000	0.407929	NA
12	29475000	29575000	0.407969	LOC788183
12	29500000	29600000	0.424986	LOC788183
12	29525000	29625000	0.41833	LOC788183
12	29550000	29650000	0.448405	LOC788183, MIR2299
12	29575000	29675000	0.467873	LOC788183, MIR2299
12	29600000	29700000	0.454281	MIR2299
12	29625000	29725000	0.390286	MIR2299
