## Supplemental table 5 for "Genomic and regulatory basis of adaptation in Cameroonian Gudali and Simgud Cattle"

### Sheet: Sheet1
Category	Term	Genes	Count	List Total	Pop Hits	Pop Total	P-Value	Benjamini	Fold Enrichment	Bonferroni	FDR	Fisher Exact
GOTERM_BP_DIRECT	serotonergic neuron axon guidance	0.0395	3	28	5	19896	1.77e-05	0.00258	426.34	0.00258	0.00258	2.49e-08
GOTERM_BP_DIRECT	cell adhesion	0.0658	5	28	339	19896	0.00107	0.0778	10.48	0.144	0.0778	9.93e-05
GOTERM_BP_DIRECT	L-ascorbic acid transmembrane transport	0.0263	2	28	4	19896	0.00542	0.264	355.29	0.548	0.264	1.14e-05
GOTERM_BP_DIRECT	dehydroascorbic acid transport	0.0263	2	28	8	19896	0.0108	0.394	177.64	0.795	0.394	5.32e-05
GOTERM_BP_DIRECT	homophilic cell adhesion via plasma membrane adhesion molecules	0.0395	3	28	135	19896	0.0144	0.419	15.79	0.879	0.419	0.000884
GOTERM_BP_DIRECT	response to toxic substance	0.0263	2	28	34	19896	0.0452	1.00e+0	41.8	0.999	1.00e+0	0.00104
GOTERM_BP_DIRECT	sodium ion transport	0.0263	2	28	55	19896	0.0721	1.00e+0	25.84	1.00e+0	1.00e+0	0.00271
GOTERM_BP_DIRECT	lung development	0.0263	2	28	58	19896	0.0758	1.00e+0	24.5	1.00e+0	1.00e+0	0.00301
GOTERM_BP_DIRECT	protein autoubiquitination	0.0263	2	28	62	19896	0.0809	1.00e+0	22.92	1.00e+0	1.00e+0	0.00343
GOTERM_BP_DIRECT	intracellular signal transduction	0.0395	3	28	385	19896	0.0955	1.00e+0	5.54	1.00e+0	1.00e+0	0.0165
